# Timing antigenic escape in multiple myeloma treated with T-cell redirecting immunotherapies

**DOI:** 10.1101/2024.05.22.595383

**Authors:** Marios Papadimitriou, Sungwoo Ahn, Benjamin Diamond, Holly Lee, John McIntyre, Marietta Truger, Michael Durante, Bachisio Ziccheddu, Ola Landgren, Leo Rasche, Nizar J. Bahlis, Paola Neri, Francesco Maura

## Abstract

Recent data highlight genomic events driving antigen escape as a recurring cause of chimeric antigen receptor T-cell (CAR-T) and bispecific T-cell engager (TCE) resistance in multiple myeloma (MM). Yet, it remains unclear if these events, leading to clonal dominance at progression, result from acquisition under treatment selection or selection of pre-existing undetectable clones. This differentiation gains importance as these immunotherapies progress to earlier lines of treatment, prompting the need for innovative diagnostic testing to detect these events early on. By reconstructing phylogenetic trees and exploring chemotherapy mutational signatures as temporal barcodes in 11 relapsed refractory MM patients with available whole genome sequencing data before and after CART/TCE treatment, we demonstrated that somatic antigen escape mechanisms for BCMA- and GPRC5D-targeting therapies are acquired post-diagnosis, likely during CART/TCE treatment. Longitudinal tracking of these mutations using digital PCR in 4 patients consistently showed that genomic events promoting antigen escape were not detectable during the initial months of therapy but began to emerge nearly 1 year post therapy initiation. This finding reduces the necessity for a diagnostic panel to identify these events before CART/TCE. Instead, it underscores the importance of surveillance and identifying patients at higher risk of acquiring these events.

**KEY POINTS:**

1. Genomic events driving antigen escape are recurrent mechanisms of resistance to CART and T-cell engagers in multiple myeloma.
2. Using chemotherapy mutational signatures, we demonstrated that these events are most likely acquired during treatment.
