## Supplementary Tables for "Timing antigenic escape in multiple myeloma treated with T-cell redirecting immunotherapies"

### Sheet: Table S1
Table S1: Clinical and sample data for patients in the study cohort.
Patient ID	Therapy	Target	ClinicalTrials.gov Identifier	Sample source	Age	Sex	R-ISS	FISH/ cytogenetics	# Prior therapy	Prior anti-BCMA	Anti-BCMA refractory	Triple-drug	Penta-drug	Best response	Progressive disease	WGS_pre_CAR/TCE	WGS_post_CAR/TCE
MM-02	TCE	BCMA	NCT03269136	University of Calgary	59	M	II	t(11;14)	7	ADC*	refractory	refractory	no	VGPR	Yes	P2825	P2918
MM-03	TCE	BCMA	NCT03269136	University of Calgary	80	F	III	del17p, t(14;16)	5	none	no	refractory	refractory	CR	Yes	P2226	P2798
MM-04	CAR	BCMA	NCT03651128	University of Calgary	70	M	II	no HR	3	none	no	refractory	refractory	PR	Yes	P1895	P2035
MM-04	TCE	BCMA	NCT03269136	University of Calgary					4	none	refractory	refractory	refractory	PD	Yes
MM-06	CAR	BCMA	NCT03651128	University of Calgary	75	F	III	t(4;14)	3	none	no	exposed	no	sCR	Yes	P1907	P3091
MM-10	TCE	BCMA	NCT03269136	University of Calgary	53	M	III	t(11;14)	5	ADC	refractory	refractory	no	VGPR	Yes	P1924	P2969
MM-15	TCE	BCMA	NCT03269136	University of Calgary	72	M	I	no HR	5	none	no	refractory	no	sCR	Yes	P2510	P3298
MM-17	CAR	BCMA	NCT03651128	University of Calgary	74	M	I	t(11;14)	2	none	no	exposed	no	PD	Yes	P1883	P2085
MM-17	TCE	BCMA	NCT03145181	University of Calgary					3	CAR	refractory	exposed	no	sCR	Yes	P2085	P3101
MM-18	TCE	BCMA	NCT03145181	University of Calgary	64	F	III	no HR	4	none	no	exposed	no	PD	Yes		P2289
MM-18	TCE	GPRC5D	NCT04108195	University of Calgary					5	TCE	refractory	exposed	no	VGPR	Yes	P2289	P2916
MM-19	TCE	GPRC5D	NCT04108195	University of Calgary	71	M	II	no HR	4	none	no	exposed	no	sCR	Yes		P3234/ P3277****
MM-19	TCE	BCMA	NCT05020236	University of Calgary					5	none	no	exposed	no	PR	Yes
MM-20	TCE	BCMA	NCT03269136	University of Calgary	73	F	II	del17p	11	ADC	yes	refractory	no	PD	Yes	P1814	P1858
MM-20	TCE	GPRC5D	NCT04108195	University of Calgary					12	TCE	yes	refractory	no	sCR	No	P2222
MM-31	TCE	GPRC5D	NCT04108195	University Hospital of Würzburg	67	F	I	t(11;14)	6	none	no	refractory	refractory	VGPR	Yes	MLL_159364	MLL_217451
**** liver biopsy - two separate biopsies (collected 1 week apart)
